# Genes of the Pig, *Sus scrofa*, reconstructed with EvidentialGene

**DOI:** 10.1101/412130

**Authors:** Donald G. Gilbert

## Abstract

The pig is a well-studied model animal of biomedical and agricultural importance. Genes of this species, *Sus scrofa*, are known from experiments and predictions, and collected at the NCBI Reference Sequence database section. Gene reconstruction from transcribed gene evidence of RNA-seq now can accurately and completely reproduce the biological gene sets of animals and plants. Such a gene set for the pig is reported here, including human orthologs missing from current NCBI and Ensembl reference pig gene sets, additional alternate transcripts, and other improvements. Methodology for accurate and complete gene set reconstruction from RNA is used: the automated SRA2Genes pipeline of EvidentialGene project.
