## Supplemental Archive 4 for "Genes of the Pig, *Sus scrofa*, reconstructed with EvidentialGene": srapigPRJEB8784.csv

#x.ERR789443	2015-09-29 05:02:14	2015-09-29 05:39:02	47223701	9444740200	47223701	200	5770		https://sra-download.ncbi.nlm.nih.gov/traces/era12/ERR/ERR789/ERR789443	ERX779606	Fat-RNA-seq	RNA-Seq	PolyA	TRANSCRIPTOMIC	PAIRED	273	193.25	ILLUMINA	Illumina HiSeq 2000	ERP009821	PRJEB8784		297290	ERS682350	SAMEA3303525	simple	9823	Sus scrofa	Fat					female		no					UNIVERSITY OF ILLINOIS CHAMPAIGN-URBANA	ERA419694		public	694887E6FB6230416C08734117771763	74357AFB0D95C8D1BAE4A20E4AF0C7C4
ERR789444	2015-09-29 05:02:14	2015-09-29 05:30:29	46474210	9294842000	46474210	200	5658		https://sra-download.ncbi.nlm.nih.gov/traces/era12/ERR/ERR789/ERR789444	ERX779607	Heart-RNA-seq	RNA-Seq	PolyA	TRANSCRIPTOMIC	PAIRED	254	157.71	ILLUMINA	Illumina HiSeq 2000	ERP009821	PRJEB8784		297290	ERS682351	SAMEA3303526	simple	9823	Sus scrofa	Heart					female		no					UNIVERSITY OF ILLINOIS CHAMPAIGN-URBANA	ERA419694		public	EDE3DC22E0903D81C281CF15A76B61C0	B7F9F9A4BF6DB065820E2F03EC3738A1
ERR789445	2015-09-29 05:02:14	2015-09-29 05:39:14	47565661	9513132200	47565661	200	5797		https://sra-download.ncbi.nlm.nih.gov/traces/era12/ERR/ERR789/ERR789445	ERX779608	Kidney-RNA-seq	RNA-Seq	PolyA	TRANSCRIPTOMIC	PAIRED	247	165.03	ILLUMINA	Illumina HiSeq 2000	ERP009821	PRJEB8784		297290	ERS682352	SAMEA3303527	simple	9823	Sus scrofa	Kidney					female		no					UNIVERSITY OF ILLINOIS CHAMPAIGN-URBANA	ERA419694		public	4B647273113B0ED0341E256976EEC8E5	F5018560E3450AA1FC0B09178B5436A2
ERR789446	2015-09-29 05:02:14	2015-09-29 05:37:41	52484784	10496956800	52484784	200	6436		https://sra-download.ncbi.nlm.nih.gov/traces/era12/ERR/ERR789/ERR789446	ERX779609	Liver-RNA-seq	RNA-Seq	PolyA	TRANSCRIPTOMIC	PAIRED	443	455.4	ILLUMINA	Illumina HiSeq 2000	ERP009821	PRJEB8784		297290	ERS682353	SAMEA3303528	simple	9823	Sus scrofa	Liver					female		no					UNIVERSITY OF ILLINOIS CHAMPAIGN-URBANA	ERA419694		public	7ECC2F38762EA30842577E8220397B50	910A2FA4A74DE774BEBFBA6028D682F8
ERR789447	2015-09-29 05:02:14	2015-09-29 05:31:51	42115278	8423055600	42115278	200	5184		https://sra-download.ncbi.nlm.nih.gov/traces/era12/ERR/ERR789/ERR789447	ERX779610	Lung-RNA-seq	RNA-Seq	PolyA	TRANSCRIPTOMIC	PAIRED	282	183.65	ILLUMINA	Illumina HiSeq 2000	ERP009821	PRJEB8784		297290	ERS682354	SAMEA3303529	simple	9823	Sus scrofa	Lung					female		no					UNIVERSITY OF ILLINOIS CHAMPAIGN-URBANA	ERA419694		public	EEDB5B175C7CCD8164B56FA422523280	EE2FFD23C7CC3D671272B5C4420900A1
#x.ERR789448	2015-09-29 05:02:14	2015-09-29 05:28:41	42796446	8559289200	42796446	200	5283		https://sra-download.ncbi.nlm.nih.gov/traces/era12/ERR/ERR789/ERR789448	ERX779611	Lymph-Node-RNA-seq	RNA-Seq	PolyA	TRANSCRIPTOMIC	PAIRED	252	147.24	ILLUMINA	Illumina HiSeq 2000	ERP009821	PRJEB8784		297290	ERS682355	SAMEA3303530	simple	9823	Sus scrofa	Lymph Node					female		no					UNIVERSITY OF ILLINOIS CHAMPAIGN-URBANA	ERA419694		public	ACD89FF69D790142E454A0E0C0DBEDE2	4F8ACBFB462623EA555FE19ECF71E316
ERR789449	2015-09-29 05:02:14	2015-09-29 05:43:29	48296978	9659395600	48296978	200	5903		https://sra-download.ncbi.nlm.nih.gov/traces/era12/ERR/ERR789/ERR789449	ERX779612	Muscle-RNA-seq	RNA-Seq	PolyA	TRANSCRIPTOMIC	PAIRED	381	353.83	ILLUMINA	Illumina HiSeq 2000	ERP009821	PRJEB8784		297290	ERS682356	SAMEA3303531	simple	9823	Sus scrofa	Muscle					female		no					UNIVERSITY OF ILLINOIS CHAMPAIGN-URBANA	ERA419694		public	0906A082E573F19DD4A670F622CF7E9D	32592C34853F42E08F861FF585948832
ERR789450	2015-09-29 05:02:15	2015-09-29 05:34:34	39615892	7923178400	39615892	200	4886		https://sra-download.ncbi.nlm.nih.gov/traces/era12/ERR/ERR789/ERR789450	ERX779613	Spleen-RNA-seq	RNA-Seq	PolyA	TRANSCRIPTOMIC	PAIRED	247	137.83	ILLUMINA	Illumina HiSeq 2000	ERP009821	PRJEB8784		297290	ERS682357	SAMEA3303532	simple	9823	Sus scrofa	Spleen					female		no					UNIVERSITY OF ILLINOIS CHAMPAIGN-URBANA	ERA419694		public	26239945EDD46026F684F60EC048B5EC	DE2DE1BD5CB1C521641ED7B92AA52A79
#x.ERR789427	2015-09-29 05:02:12	2016-02-27 02:29:30	42154443	7862146697	38274779	186	3405	assembly	https://sra-download.ncbi.nlm.nih.gov/traces/era13/ERR/ERR789/ERR789427	ERX779590	Fat RNA-seq Expression	RNA-Seq	RANDOM	TRANSCRIPTOMIC	PAIRED	273	0	ILLUMINA	Illumina HiSeq 2000	ERP009821	PRJEB8784		297290	ERS682350	SAMEA3303525	simple	9823	Sus scrofa	Fat					female		no					UNIVERSITY OF ILLINOIS CHAMPAIGN-URBANA	ERA419693		public	9305FB5E93CDDF69F13B819167332173	EE0294EB9D1BABF7106C2239857D4B88
#x.ERR789428	2015-09-29 05:02:12	2016-02-27 02:30:21	43952086	8336555883	40750279	189	3601	assembly	https://sra-download.ncbi.nlm.nih.gov/traces/era13/ERR/ERR789/ERR789428	ERX779591	Heart RNA-seq Expression	RNA-Seq	RANDOM	TRANSCRIPTOMIC	PAIRED	254	0	ILLUMINA	Illumina HiSeq 2000	ERP009821	PRJEB8784		297290	ERS682351	SAMEA3303526	simple	9823	Sus scrofa	Heart					female		no					UNIVERSITY OF ILLINOIS CHAMPAIGN-URBANA	ERA419693		public	6FF7E141955BA07786BC7EE3F5BDDB2B	613E62856F42345033C8D40431854BB9
#x.ERR789429	2015-09-29 05:02:12	2016-02-27 02:34:48	43321737	8106324974	39540806	187	3461	assembly	https://sra-download.ncbi.nlm.nih.gov/traces/era13/ERR/ERR789/ERR789429	ERX779592	Kidney RNA-seq Expression	RNA-Seq	RANDOM	TRANSCRIPTOMIC	PAIRED	247	0	ILLUMINA	Illumina HiSeq 2000	ERP009821	PRJEB8784		297290	ERS682352	SAMEA3303527	simple	9823	Sus scrofa	Kidney					female		no					UNIVERSITY OF ILLINOIS CHAMPAIGN-URBANA	ERA419693		public	3A7768E2632A1BC476124FC4A9179585	9709EE2DA09A6A9AEFEB8E50461E48D3
#x.ERR789430	2015-09-29 05:02:12	2016-02-27 02:40:41	48384658	9064251403	44212195	187	4034	assembly	https://sra-download.ncbi.nlm.nih.gov/traces/era13/ERR/ERR789/ERR789430	ERX779593	Liver RNA-seq Expression	RNA-Seq	RANDOM	TRANSCRIPTOMIC	PAIRED	444	0	ILLUMINA	Illumina HiSeq 2000	ERP009821	PRJEB8784		297290	ERS682353	SAMEA3303528	simple	9823	Sus scrofa	Liver					female		no					UNIVERSITY OF ILLINOIS CHAMPAIGN-URBANA	ERA419693		public	5331E33B437C33EB080730082F43C25A	58C011DA40287E5CFBAA80682AD0E622
#x.ERR789431	2015-09-29 05:02:12	2016-02-27 02:25:10	37814561	6984115094	33928370	184	3070	assembly	https://sra-download.ncbi.nlm.nih.gov/traces/era13/ERR/ERR789/ERR789431	ERX779594	Lung RNA-seq Expression	RNA-Seq	RANDOM	TRANSCRIPTOMIC	PAIRED	282	0	ILLUMINA	Illumina HiSeq 2000	ERP009821	PRJEB8784		297290	ERS682354	SAMEA3303529	simple	9823	Sus scrofa	Lung					female		no					UNIVERSITY OF ILLINOIS CHAMPAIGN-URBANA	ERA419693		public	13B84BF97B7E9EE93CBE2E6CF8DD44FC	BBAC0BDD08155B0FCDA40CBE903891E3
#x.ERR789432	2015-09-29 05:02:12	2016-02-27 02:33:20	40153513	7496856642	37080190	186	3339	assembly	https://sra-download.ncbi.nlm.nih.gov/traces/era13/ERR/ERR789/ERR789432	ERX779595	Lymph Node RNA-seq Expression	RNA-Seq	RANDOM	TRANSCRIPTOMIC	PAIRED	252	0	ILLUMINA	Illumina HiSeq 2000	ERP009821	PRJEB8784		297290	ERS682355	SAMEA3303530	simple	9823	Sus scrofa	Lymph Node					female		no					UNIVERSITY OF ILLINOIS CHAMPAIGN-URBANA	ERA419693		public	693FAE6BDB1CB12B7BF0BD9B0BABD77F	9839610F744762676CDD100C7BBC6651
#x.ERR789433	2015-09-29 05:02:12	2016-02-27 02:44:00	43740269	8242333053	40342351	188	3634	assembly	https://sra-download.ncbi.nlm.nih.gov/traces/era13/ERR/ERR789/ERR789433	ERX779596	Muscle RNA-seq Expression	RNA-Seq	RANDOM	TRANSCRIPTOMIC	PAIRED	381	0	ILLUMINA	Illumina HiSeq 2000	ERP009821	PRJEB8784		297290	ERS682356	SAMEA3303531	simple	9823	Sus scrofa	Muscle					female		no					UNIVERSITY OF ILLINOIS CHAMPAIGN-URBANA	ERA419693		public	02290054D00612AA1D1657AE27919167	FFF9C6BA050BD85914BFA0E63530D0A7
#x.ERR789434	2015-09-29 05:02:12	2016-02-27 02:33:16	35715115	6617641862	32407536	185	2964	assembly	https://sra-download.ncbi.nlm.nih.gov/traces/era13/ERR/ERR789/ERR789434	ERX779597	Spleen RNA-seq Expression	RNA-Seq	RANDOM	TRANSCRIPTOMIC	PAIRED	247	0	ILLUMINA	Illumina HiSeq 2000	ERP009821	PRJEB8784		297290	ERS682357	SAMEA3303532	simple	9823	Sus scrofa	Spleen					female		no					UNIVERSITY OF ILLINOIS CHAMPAIGN-URBANA	ERA419693		public	04B32AFF4CE1762623C9A0F208D036E6	252EC8D3B70CF9299BA94B2E33EF6268
#x.ERR789435	2015-09-29 05:02:13		0	0	0	0	0			ERX779598	Fat RNA-seq Allelic	RNA-Seq	RANDOM	TRANSCRIPTOMIC	PAIRED	321	0	ILLUMINA	Illumina HiSeq 2000	ERP009821	PRJEB8784		297290	ERS682350	SAMEA3303525	simple	9823	Sus scrofa	Fat					female		no					UNIVERSITY OF ILLINOIS CHAMPAIGN-URBANA	ERA419693		public
#x.ERR789436	2015-09-29 05:02:13		0	0	0	0	0			ERX779599	Heart RNA-seq Allelic	RNA-Seq	RANDOM	TRANSCRIPTOMIC	PAIRED	392	0	ILLUMINA	Illumina HiSeq 2000	ERP009821	PRJEB8784		297290	ERS682351	SAMEA3303526	simple	9823	Sus scrofa	Heart					female		no					UNIVERSITY OF ILLINOIS CHAMPAIGN-URBANA	ERA419693		public
#x.ERR789437	2015-09-29 05:02:13		0	0	0	0	0			ERX779600	Kidney RNA-seq Allelic	RNA-Seq	RANDOM	TRANSCRIPTOMIC	PAIRED	296	0	ILLUMINA	Illumina HiSeq 2000	ERP009821	PRJEB8784		297290	ERS682352	SAMEA3303527	simple	9823	Sus scrofa	Kidney					female		no					UNIVERSITY OF ILLINOIS CHAMPAIGN-URBANA	ERA419693		public
#x.ERR789438	2015-09-29 05:02:13		0	0	0	0	0			ERX779601	Liver RNA-seq Allelic	RNA-Seq	RANDOM	TRANSCRIPTOMIC	PAIRED	437	0	ILLUMINA	Illumina HiSeq 2000	ERP009821	PRJEB8784		297290	ERS682353	SAMEA3303528	simple	9823	Sus scrofa	Liver					female		no					UNIVERSITY OF ILLINOIS CHAMPAIGN-URBANA	ERA419693		public
#x.ERR789439	2015-09-29 05:02:13		0	0	0	0	0			ERX779602	Lung RNA-seq Allelic	RNA-Seq	RANDOM	TRANSCRIPTOMIC	PAIRED	324	0	ILLUMINA	Illumina HiSeq 2000	ERP009821	PRJEB8784		297290	ERS682354	SAMEA3303529	simple	9823	Sus scrofa	Lung					female		no					UNIVERSITY OF ILLINOIS CHAMPAIGN-URBANA	ERA419693		public
#x.ERR789440	2015-09-29 05:02:13		0	0	0	0	0			ERX779603	Lymph Node RNA-seq Allelic	RNA-Seq	RANDOM	TRANSCRIPTOMIC	PAIRED	335	0	ILLUMINA	Illumina HiSeq 2000	ERP009821	PRJEB8784		297290	ERS682355	SAMEA3303530	simple	9823	Sus scrofa	Lymph Node					female		no					UNIVERSITY OF ILLINOIS CHAMPAIGN-URBANA	ERA419693		public
#x.ERR789441	2015-09-29 05:02:13		0	0	0	0	0			ERX779604	Muscle RNA-seq Allelic	RNA-Seq	RANDOM	TRANSCRIPTOMIC	PAIRED	520	0	ILLUMINA	Illumina HiSeq 2000	ERP009821	PRJEB8784		297290	ERS682356	SAMEA3303531	simple	9823	Sus scrofa	Muscle					female		no					UNIVERSITY OF ILLINOIS CHAMPAIGN-URBANA	ERA419693		public
#x.ERR789442	2015-09-29 05:02:13		0	0	0	0	0			ERX779605	Spleen RNA-seq Allelic	RNA-Seq	RANDOM	TRANSCRIPTOMIC	PAIRED	276	0	ILLUMINA	Illumina HiSeq 2000	ERP009821	PRJEB8784		297290	ERS682357	SAMEA3303532	simple	9823	Sus scrofa	Spleen					female		no					UNIVERSITY OF ILLINOIS CHAMPAIGN-URBANA	ERA419693		public
ERR972387	2015-09-29 05:03:50	2015-09-29 05:43:56	30528696	6105739200	30528696	200	3871		https://sra-download.ncbi.nlm.nih.gov/traces/era12/ERR/ERR972/ERR972387	ERX1049364	Spleen Validation RNAseq	RNA-Seq	RANDOM	TRANSCRIPTOMIC	PAIRED	321	0	ILLUMINA	Illumina HiSeq 2000	ERP009821	PRJEB8784		297290	ERS799787	SAMEA3492638	simple	9823	Sus scrofa	Spleen - Validation					Male		no					UNIVERSITY OF ILLINOIS CHAMPAIGN-URBANA	ERA461274		public	0394FB611D4893A5D5CD48680830AC6D	614FEC4826913A95537786C9D0A8CC5F
ERR972388	2015-09-29 05:03:50	2015-09-29 05:11:54	38379848	7675969600	38379848	200	4827		https://sra-download.ncbi.nlm.nih.gov/traces/era12/ERR/ERR972/ERR972388	ERX1049365	Liver Validation RNAseq	RNA-Seq	RANDOM	TRANSCRIPTOMIC	PAIRED	849	0	ILLUMINA	Illumina HiSeq 2000	ERP009821	PRJEB8784		297290	ERS799786	SAMEA3492637	simple	9823	Sus scrofa	Liver - Validation					Male		no					UNIVERSITY OF ILLINOIS CHAMPAIGN-URBANA	ERA461274		public	6DEC7433CB900B8FCFFDAEE307E68E5B	F6563E4452492D4F63F9C52719FA315B
ERR972389	2015-09-29 05:03:51	2015-09-29 05:53:35	36605662	7321132400	36605662	200	4635		https://sra-download.ncbi.nlm.nih.gov/traces/era12/ERR/ERR972/ERR972389	ERX1049366	Muscle Validation RNAseq	RNA-Seq	RANDOM	TRANSCRIPTOMIC	PAIRED	467	0	ILLUMINA	Illumina HiSeq 2000	ERP009821	PRJEB8784		297290	ERS799788	SAMEA3492639	simple	9823	Sus scrofa	Muscle - Validation					Male		no					UNIVERSITY OF ILLINOIS CHAMPAIGN-URBANA	ERA461274		public	37E7B00D692A012E5FD0A1820BC55D8C	9989F2C9AD3D092EB2A18FDA35CA5112
