## Supplemental Archive 4 for "Genes of the Pig, *Sus scrofa*, reconstructed with EvidentialGene": srapigPRJNA255281.csv

SRR1519321	2015-07-22 17:11:53	2015-12-02 10:52:59	26562450	4781241000	26562450	180	3135		https://sra-download.ncbi.nlm.nih.gov/traces/sra20/SRR/001483/SRR1519321	SRX656543		RNA-Seq	cDNA	TRANSCRIPTOMIC	PAIRED	0	0	ILLUMINA	Illumina HiSeq 2000	SRP044621	PRJNA255281		255281	SRS662117	SAMN02925400	simple	9823	Sus scrofa	WW					not collected		no					JIANGXI AGRICULTURAL UNIVERSITY	SRA175927		public	8B3A8E2D869B9E071914A38F09D92E99	B0EBB884DAB111DD74237EDEE9436B25
SRR1519322	2015-07-22 17:11:39	2015-09-13 03:57:29	27578397	4964111460	27578397	180	3309		https://sra-download.ncbi.nlm.nih.gov/traces/sra34/SRR/001483/SRR1519322	SRX656544		RNA-Seq	cDNA	TRANSCRIPTOMIC	PAIRED	0	0	ILLUMINA	Illumina HiSeq 2000	SRP044621	PRJNA255281		255281	SRS662118	SAMN02925407	simple	9825	Sus scrofa domesticus	MM					not collected		no					JIANGXI AGRICULTURAL UNIVERSITY	SRA175931		public	80A5BE5623496B3B29D77276070B8E31	732936F162DC40EC55BDCB885BCC9180
