## Supplemental Archive 4 for "Genes of the Pig, *Sus scrofa*, reconstructed with EvidentialGene": srapigPRJNA353772.csv

SRR5027048	2016-11-21 14:32:15	2016-11-16 14:27:22	41764204	6303615208	41764204	150	2307		https://sra-download.ncbi.nlm.nih.gov/traces/sra33/SRR/004909/SRR5027048	SRX2353170	LD_16269	RNA-Seq	RANDOM	TRANSCRIPTOMIC	PAIRED	0	0	ILLUMINA	NextSeq 500	SRP093429	PRJNA353772		353772	SRS1792914	SAMN05952593	simple	9823	Sus scrofa	LD61322					male		no						SRA495275		public	86853B31C679FD972E5EA3C1ECF41B6C	81C9C50D91DAB378E576607FAF2894E3
SRR5027049	2016-11-21 14:47:59	2016-11-16 14:42:40	70337919	10620749027	70337919	150	4561		https://sra-download.ncbi.nlm.nih.gov/traces/sra15/SRR/004909/SRR5027049	SRX2353171	Diaphgram_11898	RNA-Seq	RANDOM	TRANSCRIPTOMIC	PAIRED	0	0	ILLUMINA	NextSeq 500	SRP093429	PRJNA353772		353772	SRS1793071	SAMN05952614	simple	9823	Sus scrofa	Diaphram61323					male		no						SRA495275		public	00881D5842E20F60FE4101B5CB697886	441ED116357FE31F746FA8E2C182ABFF
SRR5027050	2016-11-21 14:46:42	2016-11-16 14:42:08	57321749	8626346640	57321749	150	3130		https://sra-download.ncbi.nlm.nih.gov/traces/sra13/SRR/004909/SRR5027050	SRX2353172	Hypothalamus_16297	RNA-Seq	RANDOM	TRANSCRIPTOMIC	PAIRED	0	0	ILLUMINA	NextSeq 500	SRP093429	PRJNA353772		353772	SRS1792916	SAMN05952595	simple	9823	Sus scrofa	Hypothalamus60379					male		no						SRA495275		public	1070B938AF7D1CBC8C607FD34C15C233	225D9C2357F7B503045711544C95FE73
SRR5027051	2016-11-21 14:34:02	2016-11-16 14:29:24	49723234	7476884017	49723234	150	2705		https://sra-download.ncbi.nlm.nih.gov/traces/sra15/SRR/004909/SRR5027051	SRX2353173	Thymus_14909	RNA-Seq	RANDOM	TRANSCRIPTOMIC	PAIRED	0	0	ILLUMINA	NextSeq 500	SRP093429	PRJNA353772		353772	SRS1792889	SAMN05952613	simple	9823	Sus scrofa	Thymus60663					male		no						SRA495275		public	928B6A1A287462CAF2563E11B1EE58F6	2A4A24E0CC05F752A41F8A6A6F49E47E
SRR5027060	2016-11-21 14:36:31	2016-11-16 14:33:06	41729633	6295041126	41729633	150	2317		https://sra-download.ncbi.nlm.nih.gov/traces/sra2/SRR/004909/SRR5027060	SRX2353178	Pituitary_14908	RNA-Seq	RANDOM	TRANSCRIPTOMIC	PAIRED	0	0	ILLUMINA	NextSeq 500	SRP093429	PRJNA353772		353772	SRS1802613	SAMN05952626	simple	9823	Sus scrofa	Pituitary60696					male		no						SRA495275		public	FF9BD10061C6F516FFEF9BC0948A0847	C6993AB35B61B55C2913AD65644D5196
SRR5027061	2016-11-21 14:59:50	2016-11-16 14:53:19	77264070	11667084938	77264070	151	5043		https://sra-download.ncbi.nlm.nih.gov/traces/sra2/SRR/004909/SRR5027061	SRX2353179	Spleen_11896	RNA-Seq	RANDOM	TRANSCRIPTOMIC	PAIRED	0	0	ILLUMINA	NextSeq 500	SRP093429	PRJNA353772		353772	SRS1802607	SAMN05952596	simple	9823	Sus scrofa	Spleen56964					male		no						SRA495275		public	F16ED48ACBB0BDED84AC315596C30A49	300F26BF11BB901C3774C3F6C45A957E
SRR5027062	2016-11-21 14:49:32	2016-11-16 14:42:10	67188269	10145154059	67188269	150	4356		https://sra-download.ncbi.nlm.nih.gov/traces/sra33/SRR/004909/SRR5027062	SRX2353180	Liver_11897	RNA-Seq	RANDOM	TRANSCRIPTOMIC	PAIRED	0	0	ILLUMINA	NextSeq 500	SRP093429	PRJNA353772		353772	SRS1792888	SAMN05952612	simple	9823	Sus scrofa	Liver61161					male		no						SRA495275		public	BD54D332227EC6D8D1255E6314F6AC17	F955C7F491EC9AC0B2F8B3BE21CDA871
SRR5027063	2016-11-21 15:29:25	2016-11-16 15:18:26	110099662	16626006271	110099662	151	6302		https://sra-download.ncbi.nlm.nih.gov/traces/sra38/SRR/004909/SRR5027063	SRX2353181	Brain_11901	RNA-Seq	RANDOM	TRANSCRIPTOMIC	PAIRED	0	0	ILLUMINA	NextSeq 500	SRP093429	PRJNA353772		353772	SRS1792915	SAMN05952594	simple	9823	Sus scrofa	Brain61352					male		no						SRA495275		public	14B51550CE7DF848010EA19C648153D6	D6F528DFA732D121A38F49FCE70B357F
SRR5027064	2016-11-21 14:26:55	2016-11-16 14:24:21	34567366	5217272308	34567366	150	1925		https://sra-download.ncbi.nlm.nih.gov/traces/sra42/SRR/004909/SRR5027064	SRX2353182	SmallIntestine_14886	RNA-Seq	RANDOM	TRANSCRIPTOMIC	PAIRED	0	0	ILLUMINA	NextSeq 500	SRP093429	PRJNA353772		353772	SRS1802610	SAMN05952615	simple	9823	Sus scrofa	SmallIntestine60695					male		no						SRA495275		public	9605C0E053A51221FF7F49AAE4698F79	7E84E6C150190DAEAE7A452A9E0A1313
