## Supplemental Archive 4 for "Genes of the Pig, *Sus scrofa*, reconstructed with EvidentialGene": srapigPRJNA416432.csv

SRR6236879	2017-12-15 12:39:18	2017-11-16 22:08:04	26282700	7884810000	26282700	300	2945		https://sra-download.ncbi.nlm.nih.gov/traces/sra54/SRR/006090/SRR6236879	SRX3473560	FP2	RNA-Seq	PolyA	TRANSCRIPTOMIC	PAIRED	0	0	ILLUMINA	Illumina HiSeq 2000	SRP123041	PRJNA416432		416432	SRS2760028	SAMN07956243	simple	9823	Sus scrofa	FP2					female		no					CHINA AGRICULTURE UNIVERSITY	SRA626516		public	DC19CCAA85FA758EB056792E692E9704	079A7F61BDF03984C8977D79F87FF00C
SRR6236881	2017-12-15 12:39:18	2017-11-02 23:28:07	26164195	7849258500	26164195	300	2948		https://sra-download.ncbi.nlm.nih.gov/traces/sra54/SRR/006090/SRR6236881	SRX3473561	FP3	RNA-Seq	PolyA	TRANSCRIPTOMIC	PAIRED	0	0	ILLUMINA	Illumina HiSeq 2000	SRP123041	PRJNA416432		416432	SRS2760029	SAMN07956244	simple	9823	Sus scrofa	FP3					female		no					CHINA AGRICULTURE UNIVERSITY	SRA626516		public	7287B74A164D4AD8239C2A6CC83B0747	18337B63594DA090411518C2A941A18A
SRR6236882	2017-12-15 12:39:18	2017-11-17 00:05:23	26054675	6513668750	26054675	250	3290		https://sra-download.ncbi.nlm.nih.gov/traces/sra54/SRR/006090/SRR6236882	SRX3473562	LP1	RNA-Seq	PolyA	TRANSCRIPTOMIC	PAIRED	0	0	ILLUMINA	Illumina HiSeq 2000	SRP123041	PRJNA416432		416432	SRS2760030	SAMN07956245	simple	9823	Sus scrofa	LP1					female		no					CHINA AGRICULTURE UNIVERSITY	SRA626516		public	59D1F66FB7154B329990069230C4FB8B	F4BBA832020D9DC109C58ADAB960B14F
SRR6236888	2017-12-15 12:39:19	2017-11-02 23:33:27	29847774	7461943500	29847774	250	3755		https://sra-download.ncbi.nlm.nih.gov/traces/sra53/SRR/006090/SRR6236888	SRX3473563	LP2	RNA-Seq	PolyA	TRANSCRIPTOMIC	PAIRED	0	0	ILLUMINA	Illumina HiSeq 2000	SRP123041	PRJNA416432		416432	SRS2760031	SAMN07956246	simple	9823	Sus scrofa	LP2					female		no					CHINA AGRICULTURE UNIVERSITY	SRA626516		public	8DC89D137FDB9B1DBBEDEF108887ABF4	E24650B96486D440A03797DE0CEC081E
SRR6236889	2017-12-15 12:39:19	2017-10-31 05:24:54	32251695	8062923750	32251695	250	4071		https://sra-download.ncbi.nlm.nih.gov/traces/sra53/SRR/006090/SRR6236889	SRX3473564	LP3	RNA-Seq	PolyA	TRANSCRIPTOMIC	PAIRED	0	0	ILLUMINA	Illumina HiSeq 2000	SRP123041	PRJNA416432		416432	SRS2760032	SAMN07956247	simple	9823	Sus scrofa	LP3					female		no					CHINA AGRICULTURE UNIVERSITY	SRA626516		public	0B830A5ABD8E554924330B7ED7922FFF	5F7254BF2CFA0B81F184B2BE04E5FB03
SRR6236876	2017-12-15 12:39:12	2017-11-17 03:14:20	31019291	9305787300	31019291	300	3358		https://sra-download.ncbi.nlm.nih.gov/traces/sra54/SRR/006090/SRR6236876	SRX3345113	FP1	RNA-Seq	PolyA	TRANSCRIPTOMIC	PAIRED	0	0	ILLUMINA	Illumina HiSeq 2000	SRP123041	PRJNA416432		416432	SRS2760027	SAMN07956242	simple	9823	Sus scrofa	FP1					female		no					CHINA AGRICULTURE UNIVERSITY	SRA626516		public	04BBBD442A1AA02521CBB901FDC30C67	B103B951A184D45AD161C43E414C2D11
